# Therapeutic vulnerabilities of the drug-resistant fungal meningitis pathogen *Cryptococcus neoformans*

**DOI:** 10.64898/2026.10.31.763343

**Authors:** Manning Y. Huang, Patrick Hecht, Kyle Cesar, Massimiliano Ciranni, Angela L. Wei, Michael J. Boucher, Sydney L. Briner, Léa Lortal, Veda Nayak, Ankur Ankur, Tuo Wang, Tamara L. Doering, Vito Paolo Pastore, Hiten D. Madhani

## Abstract

Treatment options are limited for the priority fungal pathogen *Cryptococcus neoformans*. We describe CRISPR-insert, a scalable gene inactivation method for global interrogation of drug targets. Genome-wide screens using this methodology combined with machine learning predict 1,297 essential genes under liberal criteria. Unexpectedly absent from this list is *FKS1*, encoding the target of echinocandin drugs to which *C. neoformans* is resistant. Contrary to longstanding literature, targeted deletion shows that *FKS1* is not essential. Solid-state NMR reveals that *fks1*Δ mutants lack β-1,3-glucan, arguing against compensation by another synthase. We experimentally test essentiality predictions for genes lacking human orthologs, identifying high-priority drug target candidates. To uncover targets for combination therapies, we establish genome-scale quantitative genetic interaction mapping. We use this method to uncover synthetic lethal dependencies of echinocandin resistance determinants, including the druggable calcineurin and Cdc50-Apt1 pathways. CRISPR-insert illuminates therapeutic vulnerabilities of an invasive fungal pathogen.
