## Supplementary material for "Therapeutic vulnerabilities of the drug-resistant fungal meningitis pathogen *Cryptococcus neoformans*": Table S3

### Sheet: Sheet1
Background	Replicate	sample	mapped sgRNA reads	#sgRNA absent	pooled on-target rate	median on-target rate, >0 on-target sg	mean on-target rate, >0 on-target sg	n guides, >0 on-target sg	genes, >0 on-target sg	genes, >4 on-target sg
CM2049	1	T0	16423143	18252	0.838	0.901	0.8236	41251	6210	5177
CM2049	1	T1	18401673	26548	0.8205	0.8973	0.8235	35793	5793	4660
CM2049	2	T0	12207167	18480	0.8027	0.8734	0.799	38787	6189	4944
CM2049	2	T1	13315448	29284	0.8655	0.9467	0.8704	34273	5738	4456
CM3105	1	T0	19555103	7441	0.7286	0.7953	0.7138	47223	6390	5535
CM3105	1	T1	14510946	27800	0.8754	0.9574	0.8768	35601	5819	4665
CM3105	2	T0	19773850	788	0.7586	0.75	0.6721	50402	6757	5933
CM3105	2	T1	11532208	29374	0.8565	0.9921	0.8803	33978	6042	4441
CM3106	1	T0	15105011	3325	0.7526	0.7812	0.6903	45182	6478	5530
CM3106	1	T1	22042009	20108	0.7018	0.7613	0.7046	38535	5970	4942
CM3106	2	T0	14172835	3232	0.8188	0.7692	0.6967	43130	6610	5492
CM3106	2	T1	17091312	16016	0.7142	0.75	0.6977	35126	6020	4578
CM3107	1	T0	26850713	2892	0.7814	0.8367	0.7423	46846	6445	5563
CM3107	1	T1	5147759	36325	0.8813	1	0.9178	28296	5776	3470
CM3107	2	T0	31970411	258	0.7019	0.6851	0.5908	46851	6669	5712
CM3107	2	T1	24123968	12056	0.6524	0.7609	0.6674	36216	5987	4717
